# Pathogen effector recognition-dependent association of NRG1 with EDS1 and SAG101 in TNL receptor immunity

**DOI:** 10.1101/2020.12.21.423810

**Authors:** Xinhua Sun, Dmitry Lapin, Joanna M. Feehan, Sara C. Stolze, Katharina Kramer, Joram A. Dongus, Jakub Rzemieniewski, Servane Blanvillain-Baufumé, Anne Harzen, Jaqueline Bautor, Paul Derbyshire, Frank L. H. Menke, Iris Finkemeier, Hirofumi Nakagami, Jonathan D.G. Jones, Jane E. Parker

## Abstract

Plants utilise intracellular nucleotide-binding, leucine-rich repeat (NLR) immune receptors to detect pathogen effectors and activate local and systemic defence. NRG1 and ADR1 “helper” NLRs (RNLs), cooperate with enhanced disease susceptibility 1 (EDS1), senescence-associated gene 101 (SAG101) and phytoalexin-deficient 4 (PAD4) lipase-like proteins to mediate signalling from TIR domain NLR receptors (TNLs). However, the mechanism of RNL/EDS1-family protein cooperation is poorly understood. Here, we provide genetic and molecular evidence for exclusive EDS1/SAG101/NRG1 and EDS1/PAD4/ADR1 co-functions in TNL immunity. Using immunoprecipitation and mass spectrometry, we show effector recognition-dependent association of NRG1 with EDS1 and SAG101, but not PAD4. An EDS1-SAG101 complex associates with NRG1, and EDS1-PAD4 associates with ADR1, only in an immune-activated state. NRG1 requires an intact nucleotide-binding P-loop motif, and EDS1 a functional EP domain and its partner SAG101, for induced association and immunity. Thus, two distinct modules (NRG1/EDS1/SAG101 and ADR1/EDS1/PAD4) are required to execute TNL receptor defence signalling.
