## Supplementary Table 2 for "Pathogen effector recognition-dependent association of NRG1 with EDS1 and SAG101 in TNL receptor immunity"

### Sheet: Supplementary Table 2
Name	Sequence 5’->3’	Description
AC98	GCGGCCTCCTCTCTACTTCT	Together with MW28 for sag101-3 genotyping, WT band; sag101-3 genotyping
MW28	CTTCTTGAAACCATCGAACC	Together with AC98; sag101-3 genotyping
LN45	ATATTGACCATCATACTCATTGC	Together with MW43 for sag101-3 genotyping, T-DNA band; sag101-3 genotyping
MW43	TTGTGACTTACCATAACTCTCG	Together with LN45; sag101-3 genotyping
pad4-1 for	GCGATGCATCAGAAGAG	Together with pad4-1 rev for pad4-1 genotyping, 2% gel: BsmFI digestion; pad4-1 genotyping
pad4-1 rev	TTAGCCCAAAAGCAAGTATC	Together with pad4-1 for; pad4-1 genotyping
MS4	GCAGTCCGAAAGACGACCTCGAG	Together with MS5, 3% gel: MunI; sid2-1 genotyping
MS5	CTATCGAATGATTCTAGAAGAAGC	Together with MS4; sid2-1 genotyping
nDL577	ACATACCTTCGATCTCTGGGT	Together with nDL578, 3% gel: 32bp insertion; nrg1.1 nrg1.2 selection
nDL578	TCAATAAGAAGCTCGACCGTT	Together with nDL577; nrg1.1 nrg1.2 selection
M160	GCCTTTTCAGAAATGGATAAATAGCCTTGCTTCC	Left border primer for SAIL line genotyping; adr1 adr1-L1 adr1-L2 genotyping
LB1.3B	ATTTTGCCGATTTCGGAAC	Left border primer for SALK line genotyping; adr1 adr1-L1 adr1-L2 genotyping
nDL483	CTCAACAGCCAGATTTTGCTC	LP for genotyping adr1-1 SAIL_842_B05; adr1 adr1-L1 adr1-L2 genotyping
nDL484	TCCTCGTCAATATCATGCCTC	RP for genotyping adr1-1 SAIL_842_B05; adr1 adr1-L1 adr1-L2 genotyping
nDL485	CGTGCTTGTTGCTTTAGGAAG	LP for genotyping adr1-L1 SAIL_302_C06; adr1 adr1-L1 adr1-L2 genotyping
nDL486	AAGTTCCCTCAGCTCCTCAAG	RP for genotyping adr1-L1 SAIL_302_C06; adr1 adr1-L1 adr1-L2 genotyping
nDL487	ATTTCGCTCCGGACTCTAAAG	LP for genotyping adr1-L2-4 SALK_126422; adr1 adr1-L1 adr1-L2 genotyping
nDL488	ATCGGTTGTCACCATCTCAAC	RP for genotyping adr1-L2-4 SALK_126422; adr1 adr1-L1 adr1-L2 genotyping
nXS041	ttGAAGACaaAATG AACGATTGGGCTAGTTT	forward primer for NRG1.1 Golden gate level 0 Cloning
nXS052	ttGAAGACaaCGAA AAACATTTGAAGCAAGTTCAGGTT	reverse primer for NRG1.1 Golden gate level 0 Cloning
nXS128	GGGAATAGGTTCTATTGGGGcAGCTGTGTTTTCC	SDM forward primer for NRG1.1E14A
nXS129	GGAAAACACAGCTgCCCCAATAGAACCTATTCCC	SDM reverse primer for NRG1.1E14A
nXS130	GTTGTGATTGATGcAGCAAAAAAGTTCAAAGC	SDM forward primer for NRG1.1E27A
nXS131	GCTTTGAACTTTTTTGCTgCATCAATCACAAC	SDM reverse primer for NRG1.1E27A
nXS132	GTTTTCCAAGCTCgcGgcAGTTGTGATTGATGAAGC	SDM forward primer for NRG1.1L21A/K22A
nXS133	GCTTCATCAATCACAACTgcCgcGAGCTTGGAAAAC	SDM reverse primer for NRG1.1L21A/K22A
nXS92	CCTGGTTGCGcGgccgccACGCTGGTTAGTCGG	SDM forward primer for NRG1.1G199A/K200A/T201A
nXS93	GCGTggcggcCgCGCAACCAGGAGGAGCAGAAACCAC	SDM reverse primer for NRG1.1G199A/K200A/T201A
nDB115	CAAACTACCATCGAtATTTAAAGAACGAAG	SDM forward primer for EDS1H476Y
nDB116	CTTCGTTCTTTAAATaTCGATGGTAGTTTG	SDM reverse primer for EDS1H476Y
nDB167	GAAGAGAATGACgagAAAGCAAACGTC	SDM forward primer for EDS1F419E
nDB168	GACGTTTGCTTTctcGTCATTCTCTTC	SDM reverse primer for EDS1F419E
nXS065	GTACCTTGAGGACCTTGCCTCCCAG	SDM forward primer for mutating BsaI of NRG1.1
nXS066	CTGGGAGGCAAGGTCCTCAAGGTAC	SDM reverse primer for mutating BsaI of NRG1.1
nXS067	AGCACGAAGATGGTTTCTACAATG	SDM forward primer for mutating BsaI of NRG1.1
nXS068	CATTGTAGAAACCATCTTCGTGCT	SDM reverse primer for mutating BsaI of NRG1.1
nXS069	GTCTATCTCTACGGgtaattctttggggtattctttttctg	SDM forward primer for mutating BpiI of NRG1.1
nXS070	gtataatcattaagtttaattttcagaaaaagaataccccaaag	SDM reverse primer for mutating BpiI of NRG1.1
nXS071	AACTATGATTGGCCTCTCTTTTTCTTACAGATGATTTGTTCTCATC	SDM forward primer for mutating BpiI of NRG1.1
nXS072	TCTGTAAGAAAAAGAGAGGCCAATCATAGTTATAGAGAAGTC	SDM reverse primer for mutating BpiI of NRG1.1
nXS073	GTTTCATTAAAGACACTTAGCATCACAAACTGTAACAAGC	SDM forward primer for mutating BsaI of NRG1.1
nXS074	ATGCTAAGTGTCTTTAATGAAACAATTTCAGAGATCCAATACG	SDM reverse primer for mutating BsaI of NRG1.1
MW42	CACCACCTTTATATGACGATGG	forward primer for pSAG101:gSAG101 cloning
MW43	TTGTGACTTACCATAACTCTCG	reverse primer for pSAG101:gSAG101 cloning
JAD037	ATGCCAAGTTTGTACAAAAAAGCAGGCTTCaattagggttttatcagattaaagagatttactgatttcaatc	PAD4 forward primer for pDONR201 PAD4 PIPE cloning
JAD038	GCCCACTTTGTACAAGAAAGCTGGGTCCTAatctctctcgctcttctttagtctatcggaatac	PAD4 reverse primer for pDONR201 PAD4 PIPE cloning
pDONR201_fw	TAGGACCCAGCTTTCTTGTACAAAGTGG	pDONR201 forward primer for PAD4 PIPE cloning
pDONR201_rev	GAAGCCTGCTTTTTTGTACAAACTTGGC	pDONR201 reverse primer for PAD4 PIPE cloning
JAD043	AGCCGCAGCAGCGGCAGCCGCTGCCGCGCCCTTGTACAGCTCGTCCATGCCG	PAD4 forward primer for pDONR201 YFP-PAD4 PIPE cloning
JAD044	GGCGCGGCAGCGGCTGCCGCTGCTGCGGCTATGGACGATTGTCGATTCGAGAC
